# *SPPiDDRs*: a new gene family in dicot plants involved in DNA-Damage Response

**DOI:** 10.1101/2023.12.20.568739

**Authors:** Valentin Hammoudi, Elisa Goldbecker, Josephine Herbst, Loreen Linnenbrügger, Antje von Schaewen, Reinhard Kunze

## Abstract

Living organisms must maintain the integrity of their genome, and plants are not exempt. In plants, recognition of DNA damage converges at the transcription factor SOG1, a functional homolog of the animal p53 protein. SOG1 directly controls the expression of hundreds of genes and orchestrates a sophisticated network of signaling pathways termed DNA-damage response (DDR). Only recently, several long non-coding RNA (lncRNA) loci were identified to be upregulated by DNA damage, and only a handful have been confirmed to actively contribute to DDR. In this study, we focused on one locus annotated as lncRNA and found that it is strongly and quickly upregulated upon DNA damage and is a direct target of SOG1. Combining *in silico* and experimental analyses, we demonstrate that this locus was wrongly annotated as lncRNA and is in fact a gene coding for a short protein that targets peroxisomes. Consequently, we renamed this locus *<u>S</u>HORT <u>P</u>EROXISOMAL <u>P</u>ROTEIN INDUCED IN <u>D</u>NA-<u>D</u>AMAGE <u>R</u>ESPONSE1* (*SPPiDDR1*). *SPPiDDRs* are well conserved and present in multiple copies across dicot genomes, with Arabidopsis containing two additional copies, *SPPiDDR2* and *SPPiDDR3*. The *AtSPPiDDR* paralogs differ on the transcriptional level, *SPPiDDR3* being the least active. *SPPiDDR1* and *SPPiDDR2* are both also induced by salt, a stress treatment known to indirectly induce DNA damage via oxidative stress. We show that these two genes act redundantly and inhibit plant growth in response to salt stress.
