## Supplemental Table S2 for "*SPPiDDRs*: a new gene family in dicot plants involved in DNA-Damage Response"

### Sheet: Feuil1
Name	5’ – 3’ sequence
AtGAPDH-5' F	TTGGTGACAACAGGTCAAGCA
AtGAPDH-5` R	AAACTTGTCGCTCAATGCAATC
AtGAPDH-3` F	TCTCGATCTCAATTTCGCAAAA
AtGAPDH-3` R	CGAAACCGTTGATTCCGATTC
AGL68 intron F	TTTTTTGCCCCCTTCGAATC
AGL68 intron R	ATCTTCCGCCACCACATTGTAC
UBQ10 F	GGCCTTGTATAATCCCTGATGAATAAG
UBQ10 R	AAAGAGATAACAGGAACGGAAACATAGT
ACT2 F	CTTGCACCAAGCAGCATGAA
ACT2 R	CCGATCCAGACACTGTACTTCCTT
SPPiDDR1 F	AAAGCCTGCGCATACAACAT
SPPiDDR1 R	TGGTGTCTTACTTTC CCGCC
SPPiDDR2 F	GCTCTTCTTCGCTTGCTTTG
SPPiDDR2 R	CTCCTACTATCGTCGTCTCTTAT
SPPiDDR3 F	AGT CTC CAA GAG CTC CCA CG
SPPiDDR3 R	TAAACGGGAAAGGTTGGATCCTATT
